# Periods of environmental sensitivity couple larval behavior and development

**DOI:** 10.1101/2023.08.04.552015

**Authors:** Denis F. Faerberg, Erin Z. Aprison, Ilya Ruvinsky

## Abstract

The typical life cycle in most animal phyla includes a larval period that bridges embryogenesis and adulthood^1^. Despite the great diversity of larval forms, all larvae grow, acquire adult morphology and function, while navigating their habitats to obtain resources necessary for development. How larval development is coordinated with behavior remains substantially unclear. Here, we describe features of the iterative organization of larval stages that serve to assess the environment and procure resources prior to costly developmental commitments. We found that male-excreted pheromones accelerate^2-4^ the onset of adulthood in *C. elegans* hermaphrodites by coordinately advancing multiple developmental events and growth during the last larval stage. The larvae are sensitive to the accelerating male pheromones only at the end of the penultimate larval stage, just before the acceleration begins. Other larval stages also contain windows of sensitivity to environmental inputs. Importantly, behaviors associated with search and consumption of food are distinct between early and late portions of larval stages. We infer that each larval stage in *C. elegans* is subdivided into two epochs: A) global assessment of the environment to identify the most suitable patch and B) consumption of sufficient food and acquisition of salient information for developmental events in the next stage. We predict that in larvae of other species behavior is also divided into distinct epochs optimized either for assessing the habitat or obtaining the resources. Thus, a major role of larval behavior is to coordinate the orderly progression of development in variable environments.

“Life is what happens to you when you’re busy making other plans.”

Allen Saunders (popularized by John Lennon)
