## Supplementary material for "Periods of environmental sensitivity couple larval behavior and development": Table S1

### Sheet: Figure 1
Figure 1A: Fraction of population reaching adulthood (scored by adult vulva morphology)									Statistical Test
	49h	51h	53h	55h		N
CON	0	0.136364	0.454545	0.727273		22
MCP	0.173913	0.565217	0.869565	0.956522		23
p-value	0.1272	0.0071	0.0084	0.08733					Test of equal or given proportions
Figure 1B: L4 vulva substage
	CON	MCP
A	3	9
L4.9	10	8
L4.8	5	1
L4.7	2	0
N	20	18
p-value	0.255693								Chi-square test
Figure 1C: Fraction of population with mature oocytes
	52h	54h	56h
OocCON	0.6	0.88	1	Fraction
OocMCP	0.88	1	1
OocCON	25	25	25	N
OocMCP	25	25	25
p-value	0.05305	0.024	-						Test of equal or given proportions
Figure 1D: Fraction of population with fertilized embryos
	52h	54h	56h
OvuCON	0	0.04	0.88	Fraction
OvuMCP	0	0.48	1
OvuCON	25	25	25	N
OvuMCP	25	25	25
p-value	-	0.00039	0.2337						Test of equal or given proportions
Figure 1F: Volume of worms attaining adulthood
	49h	51h	53h	55h	57h	59h
CON	980380	1.23382e+06	1.50967e+06	2.14933e+06	2.34943e+06	2.58723e+06	AVG
MCP	1.50626e+06	1.64043e+06	2.17543e+06	2.61393e+06	2.88889e+06	3.37066e+06
CON	247172	319476	360587	491807	298803	475994	StDev
MCP	419185	391384	606559	592451	509602	495729
CON	22	20	21	21	20	21	N
MCP	22	22	23	23	21	20
p-value	0.000169	0.000846	0.000815	0.0415	7.26e-05	1.61e-05			Kolmogorov-Smirnov test
Figure 1G: Volume of worms in the second half of the L3 larval stage
	30h	32h	34h	36h
CON	201865	269997	344285	366864	AVG
MCP	211774	283717	382397	404841
CON	61431.1	89619.5	57457.1	74861.2	StDev
MCP	56988.8	71175.6	77189.4	58945.3
CON	20	19	17	19	N
MCP	22	21	21	21
p-value	0.897	0.4288	0.05138	0.01329					Kolmogorov-Smirnov test

### Sheet: Figure 2
Figure 2A: Fraction of population completing a relevant Seam Cell event										Statistical Test
	26h	28h	36h	38h	42h	44h
CON	0.333333	0.8	0.142857	0.571429	0.368421	0.619048	Fraction
MCP	0.375	0.777778	0.25	0.714286	0.545455	0.8
CON	18	20	21	14	19	21	N
MCP	16	18	20	20	22	20
p-value	0.7997	0.8668	0.3869	0.4401	0.257	0.2031				Test of equal or given proportions
Figure 2B: Sex myoblast (SM) division round
	CON 32h	MCP 32h		CON 34h	MCP 34h		CON 36h	MCP 36h
SM16							1	6
SM8/16							6	10
SM8				1	1		15	16
SM4/8				1	2		4	3
SM4	2	2		10	20		2	2
SM2/4	7	8		6	9
SM2	20	26		3	3
N	29	36		21	35		28	37
p-value	0.952872			0.936049			0.384056			Chi-square test
Figure 2C: Anchor cell (AC) invasion stage
	CON	MCP
AC4	11	13
AC3	6	4
AC2	10	4
AC1	5	3
N	32	24
p-value	0.466857									Chi-square test
Figure 2D: Length of the developing gonad arms
	CON 32h	MCP 32h		CON 36h	MCP 36h
AntAVG	95.0769	97.3478		104	121.067
PostAVG	90.8889	93.96		106.714	115.292
AntStDev	10.4035	15.1226		17.1863	13.6197
PostStDev	17.3722	15.3201		17.2151	20.1116
AntN	26	23		20	15
PostN	27	25		28	24
Ant p-val	0.5436			0.0478						Kolmogorov-Smirnov test
Post p-val	0.6857			0.00313						Kolmogorov-Smirnov test
Figure 2E: Gonadal turning phases (TP)
	CON	MCP
TP2/3	2	9
TP2	2	1
TP1/2	3	4
TP1	21	12
N	28	26
p-value	0.0623406									Chi-square test
Figure 2F: Number of Germline Precursor Cells (GPCs)
	32h	36h	42h	48h
CON	25.52	39.56	61.24	107.96	AVG
MCP	25.96	43.92	69.2	116.4
CON	2.58392	4.83115	6.3264	6.81591	StDev
MCP	4.005	5.50697	7.54983	7.87401
CON	25	25	25	25	N
MCP	25	25	25	25
p-value	0.906	0.0158	0.0366	0.000787						Kolmogorov-Smirnov test
Figure 2G: Fraction of population positive for SP56
	CON	MCP
Fraction	0.413043	0.604167
N	46	48
p-value	0.09963									Test of equal or given proportions
Figure 2H: Number of self-sperm in adult hermaphrodites
	CON	MCP
AVG	124.273	115.955
StDev	10.2455	7.7366
N	22	22
p-value	0.0409									Kolmogorov-Smirnov test

### Sheet: Figure 3
Figure 3C: Age at entry into L3/L4 lethargus and L4 (hours post L1 arrest)								Statistical Test
	CON Leth	MCP Leth		CON L4	MCP L4
AVG	33.8264	34.3194		35.8611	35.8403
StDev	0.856044	1.02212		1.07592	1.22424
N	48	48		48	48
p-value	0.1607			0.3676				Kolmogorov-Smirnov test
Figure 3D: Duration of L3/L4 lethargus (minutes)
	CON	MCP
AVG	98.2609	84.3478
StDev	30.7097	23.2432
N	48	48
p-value	0.09956							Kolmogorov-Smirnov test
Figure 3E: Fraction of population with an uncertain lethargus commitment
	CON	MCP
Fraction	0.395833	0.125
N	48	48
p-value	0.0053							Test of equal or given proportions

### Sheet: Figure 4
Figure 4D: Pumping rate in first and second halves of the L2-L4 larval stages								Statistical Test
	L2	L3	L4
Early	1.59075	1.93704	3.69909	AVG
Late	2.27722	3.34422	4.7316
Early	0.636906	1.05278	1.06375	StDev
Late	0.85115	1.10862	1.35104
Early	44	47	46	N
Late	46	48	21
p-value	9.148e-05	1.522e-09	0.0005694					Kolmogorov-Smirnov test

### Sheet: Figure S2
Figure S2A: Average number of mature oocytes									Statistical Test
	52h	54h	56h		N*
OocCON	0.88	3.04	5.92		25
OocMCP	2.52	5.68	7.08		25
p-value	0.0158	0.000247	0.0158						Kolmogorov-Smirnov test
Figure S2B: Average number of fertilized embryos
	52h	54h	56h		N*
OvuCON	0	0.04	3.44		25
OvuMCP	0	0.68	5.72		25
p-value	-	0.0158	0.0158						Kolmogorov-Smirnov test
Figure S2C: Length and width of hermaphrodites attaining adulthood
	49h	51h	53h	55h	57h	59h
LenCON	720	764.95	809.905	862.667	897.65	912.762	AVG
LenMCP	775.273	812.5	853.696	913.304	953.762	963.6
	49h	51h	53h	55h	57h	59h
LenCON	49.6387	49.8318	47.9645	53.9531	42.8686	45.8616	StDev
LenMCP	59.0909	48.9351	70.9144	55.2263	39.4283	48.9881
	49h	51h	53h	55h	57h	59h
WidCON	41.3182	44.9	48.3333	55.8571	57.6	59.8095	AVG
WidMCP	49.1364	50.2273	56.2174	59.8696	61.8095	66.55
	49h	51h	53h	55h	57h	59h
WidCON	4.4656	5.06692	4.88194	5.34121	2.99825	4.76045	StDev
WidMCP	5.66775	5.65628	6.33143	5.53751	4.6327	4.32222
CON	22	20	21	21	20	21	N
MCP	22	22	23	23	21	20
Figure S2D: Length and width of hermaphrodites in the second half of L3
	30h	32h	34h	36h
LenCON	403.3	449.947	481.765	501.368	AVG
LenMCP	408.727	454.714	491.524	512.857
LenCON	34.6123	34.423	25.0912	27.8133	StDev
LenMCP	36.7711	31.5787	20.5149	21.3384
	30h	32h	34h	36h
WidCON	24.9	27.2105	30.0588	30.3684	AVG
WidMCP	25.4091	27.8571	31.2857	31.619
WidCON	3.22653	3.9098	2.10566	2.62912	StDev
WidMCP	2.75437	3.15096	2.68594	1.96153
CON	20	19	17	19	N
MCP	22	21	21	21

### Sheet: Figure S3
Figure S3B: Fraction of population reaching adulthood (scored by adult vulva morphology)
0+	49h	51h	53h	55h		N
CON	0	0.0909091	0.363636	0.727273		22
MCP	0.05	0.35	0.7	1		20
24+	49h	51h	53h	55h		N
CON	0	0.227273	0.409091	0.818182		22
MCP	0.130435	0.434783	0.826087	0.956522		23
32+	49h	51h	53h	55h		N
CON	0	0.375	0.625	0.833333		24
MCP	0.0434783	0.608696	0.826087	0.956522		23
0-32	49h	51h	53h	55h		N
CON	0.166667	0.666667	0.875	0.958333		24
MCP	0.32	0.68	1	1		25
36+	49h	51h	53h	55h		N
CON	0.04	0.28	0.64	0.76		25
MCP	0.0833333	0.333333	0.666667	0.791667		24
0-36	49h	51h	53h	55h		N
CON	0.0434783	0.26087	0.565217	0.782609		23
MCP	0.0909091	0.5	0.818182	0.909091		22
